# Small molecule and cell contact-inducible systems for controlling expression and differentiation in stem cells

**DOI:** 10.1101/2024.03.12.584464

**Authors:** Sarah S. Soliman, Devan H. Shah, Hana El-Samad, Zara Y. Weinberg

**Affiliations:** Department of Biochemistry and Biophysics, University of California, San Francisco, CA; UC Berkeley-UCSF Graduate Program in Bioengineering, University of California, Berkeley, CA; Cell Design Institute, University of California, San Francisco, CA; Chan-Zuckerberg Biohub, San Francisco, CA; Altos Labs, Redwood City, CA

## Abstract

Synthetic developmental biology uses engineering approaches to understand multicellularity with goals ranging from recapitulating development to building synthetic organisms. Current approaches include engineering multicellular patterning, controlling differentiation, and implementing cooperative cellular behaviors in model systems. Synthetic biology tools enable these pursuits with genetic circuits that drive customized responses to arbitrary stimuli, synthetic receptors that enable orthogonal signaling channels, and light- or drug-inducible systems that enable precise spatial and temporal control of cell function. Mouse embryonic stem cells (mESCs) offer a well-studied and genetically tractable pluripotent chassis for pursuing synthetic development questions however, there is minimal characterization of existing synthetic biology tools in mESCs and we lack genetic toolkits for rapid iterative engineering of synthetic development workflows. Here, we began to address this challenge by characterizing small molecule and cell contact-inducible systems for gene expression in and differentiation of mESCs. We show that small molecule and cell-contact inducible systems work reliably and efficiently for controlling expression of arbitrary genetic payloads. Furthermore, we show that these systems can drive direct differentiation of mESCs into neurons. Each of these systems can readily be used on their own or in combination, opening many possibilities for studying developmental principles with high precision.
