## Supplemental Table 1 - DNA Constructs for "Small molecule and cell contact-inducible systems for controlling expression and differentiation in stem cells"

Construct	Name	Origin	MTK Part	Description
pSS032	EF1a-NBALFA-Notch361-T2A-mCherry	This study	TU	MTK transcriptional unit vector encoding an NbALFA-SNIPR and an mCherry transduction marker
pSS034	EF1a-ALFAfibcon-PDGFR-T2A-mCherry	This study	TU	MTK transcriptional unit vector encoding an ALFA fibcon ligand with PDGFRb transmembrane domain and an mCherry transduction marker
pSS035	EF1a-NBALFA-Notch361-T2A-mCherry	This study	MC	Second generation lentivirus compatible transfer vector encoding an NbALFA-SNIPR and an mCherry transduction marker
pSS037	EF1a-ALFAfibcon-PDGFRb-T2A-mCherry	This study	MC	Second generation lentivirus compatible transfer vector encoding an ALFA fibcon ligand with PDGFRb transmembrane domain and an mCherry transduction marker
pSS038	Ef1a-NBALFA-NotchGal4VP64-T2A-mCherry	This study	TU	MTK transcriptional unit vector encoding an NbALFA-synNotch and an mCherry transduction marker
pSS039	Ef1a-NBALFA-NotchGal4VP64-T2A-mCherry	This study	MC	Second generation lentivirus compatible transfer vector encoding NbALFA-synNotch and an mCherry transduction marker
pSS051	Gal4UAS_YBTATA_Ngn2_PGK_tagBFP_WPRE	This study		Second generation lentivirus compatible transfer vector encoding an inducible Ngn2 downstream of the Gal4 upstream activating sequence and ybTATA minimal promoter along with a PGK promoter-drive TagBFP transduction marker
pSS052	Ef1a-Gal4-VP64-Ert2	This study	TU1	MTK transcriptional unit vector encoding ERT2 expression system
pSS053	Ef1a-VP16-PYL-T2A-GAL4_DBD-ABI	This study	TU1	MTK transcriptional unit vector encoding bicistrontic ABI expression system
pSS054	Ef1a--VP64-NS3-Gal4_DBD	This study	TU1	MTK transcriptional unit vector encoding NS3 expression system
pSS055	pPGK-mCherry-Empty	This study	TU2	MTK transcriptional unit vector encoding mCherry transduction marker
pSS056	Ef1a-Gal4-VP64-Ert2-pPGK-mCherry	This study	MC	Second generation lentivirus compatible transfer vector encoding an ERT2 gene expression system and an mCherry transduction marker
pSS057	Ef1a-VP16-PYL-T2A-GAL4_DBD-ABI-pPGK-mCherry	This study	MC	Second generation lentivirus compatible transfer vector encoding an NS3 gene expression system and an mCherry transduction marker
pSS058	Ef1a--VP64-NS3-Gal4_DBD-pPGK-mCherry	This study	MC	Second generation lentivirus compatible transfer vector encoding an ABI gene expression system and an mCherry transduction marker
pSS083	Ef1a-NLS-Gal4VP64TF-T2A-mCherry (TU)	This study	TU	MTK transcriptional unit vector encoding GAL4 and an mCherry transduction marker
pSS085	Ef1a-NLS-Gal4VP64TF-T2A-mCherry (MC)	This study	MC	Second generation lentivirus compatible transfer vector encoding an GAL4 and an mCherry transduction marker
pMK1101	Lentiviral Destination Backbone	Weinberg et al 2024; Kim et al 2024	678	MTK destination vector derived from the pHR lentiviral transfer plasmid backbone with PaqCI sites flanking the transfer insertion site. For use in generating lentivirus encoding a single or multi-TU MTK assembly
pMK1213	LS/RE Lenti Adapter	Weinberg et al 2024; Kim et al 2024	678	MTK transcriptional unit vector for use with PaqCI-compatible destination vectors encoding a unit for a single TU final assembly
pMK1129	LS/R1 Lenti Adapter	Weinberg et al 2024; Kim et al 2024	678	MTK transcriptional unit vector for use with PaqCI-compatible destination vectors encoding the first TU for a multi-TU assembly
pMK1130	L1/RE Lenti Adapter	Weinberg et al 2024; Kim et al 2024	678	MTK transcriptional unit vector for use with PaqCI-compatible destination vectors encoding the second TU for a 2 TU assembly
pZYW250	ALFA-Fibcon	This study	3A	Encodes ALFA epitope tag fused to a single fibcon domain as a part 3A to be used in the MTK
pZYW025	PDGFRb	Weinberg et al. 2021	3B	The transmembrane domain of PDGFRb for surface display of an antigen, for use in MTK transcriptional unit assembly
pDS1188	NBALFA	This study	3A	Anti-ALFA tag nanobody to be used as a part 3A in the MTK
pMK833	SNIPR	Weinberg et al 2024; Kim et al 2024	3B	SNIPR receptor comprised of CD8a hinge, human Notch1 transmembrane domain, human Notch2 juxtramembrane domain, and Gal4-VP64 transcriptional actuator domain. One of many such receptors described in Zhu, Liu et al. 2022. For use in assembly of MTK transcriptional units
pAN1031	SynNotch	Weinberg et al. 2021	3B	SynNotch receptor with a Gal4-VP64 transactivation domain lacking an extracellular antigen sensor for use in MTK transcriptional unit assembly
pAN3541	GAL4-VP64-ERT2	This study	3	Encodes ERT2 gene expression system as a Type 3 part to be used in the MTK system
pAN3950	VP64-NS3	This study	3A	Encodes NS3 gene expression system as a Type 3A part to be used in the MTK system
pAN029	GAL4 DBD	This study	3B	Encodes GAL4 DNA binding domain to be used as a Type 3B in the MTK system
MTK3_027	VP16-PYL-T2A-GAL4_DBD-ABI	Fonseca, Bonny et al 2019	3	Encodes bicistronic ABI gene expression system as a Type 3 part to be used in the MTK system
MTK2_007	Ef1a promoter	Fonseca, Bonny et al 2019	2	Encodes human pEF1alpha as a Type 2 part to be used in the MTK system
pRL407	pHR_Gal4UASpybTATA_tBFP_pGK_mCitrine	Zhu, Liu, et al. 2022		Second generation lentivirus compatible transfer vector encoding an inducible TagBFP downstream of the Gal4 upstream activating sequence and ybTATA minimal promoter along with a PGK promoter-drive mCitrine transduction marker
